# Identify Regulatory eQTLs by Multiome Sequencing in Prostate Single Cells

**DOI:** 10.1101/2024.06.19.599704

**Authors:** Yijun Tian, Lang Wu, Chang-Ching Huang, Liang Wang

## Abstract

While genome-wide association studies and expression quantitative trait loci (eQTL) analysis have made significant progress in identifying noncoding variants associated with prostate cancer risk and bulk tissue transcriptome changes, the regulatory effect of these genetic elements on gene expression remains largely unknown. Recent developments in single-cell sequencing have made it possible to perform ATAC-seq and RNA-seq profiling simultaneously to capture functional associations between chromatin accessibility and gene expression. In this study, we tested our hypothesis that this multiome single-cell approach allows for mapping regulatory elements and their target genes at prostate cancer risk loci. We applied a 10X Multiome ATAC + Gene Expression platform to encapsulate Tn5 transposase-tagged nuclei from multiple prostate cell lines for a total of 65,501 high quality single cells from RWPE1, RWPE2, PrEC, BPH1, DU145, PC3, 22Rv1 and LNCaP cell lines. To address data sparsity commonly seen in the single-cell sequencing, we performed targeted sequencing to enrich sequencing data at prostate cancer risk loci involving 2,730 candidate germline variants and 273 associated genes. Although not increasing the number of captured cells, the targeted multiome data did improve eQTL gene expression abundance by about 20% and chromatin accessibility abundance by about 5%. Based on this multiomic profiling, we further associated RNA expression alterations with chromatin accessibility of germline variants at single cell levels. Cross validation analysis showed high overlaps between the multiome associations and the bulk eQTL findings from GTEx prostate cohort. We found that about 20% of GTEx eQTLs were covered within the significant multiome associations (*p*-value ≤ 0.05, gene abundance percentage ≥ 5%), and roughly 10% of the multiome associations could be identified by significant GTEx eQTLs. We also analyzed accessible regions with available heterozygous SNP reads and observed more frequent association in genomic regions with allelically accessible variants (*p* = 0.0055). Among these findings were previously reported regulatory variants including rs60464856-*RUVBL1 (*multiome *p*-value = 0.0099 in BPH1) and rs7247241-*SPINT2 (*multiome *p*-value = 0.0002- 0.0004 in 22Rv1). We also functionally validated a new regulatory SNP and its target gene rs2474694-*VPS53 (*multiome *p*-value = 0.00956 in BPH1 and 0.00625 in DU145) by reporter assay and SILAC proteomics sequencing. Taken together, our data demonstrated the feasibility of the multiome single-cell approach for identifying regulatory SNPs and their regulated genes.
