## Supplementary Table 1 for "Identify Regulatory eQTLs by Multiome Sequencing in Prostate Single Cells"

### Sheet: test
	Sample ID	Estimated number of cells	Feature linkages detected	Linked genes	Linked peaks	ATAC Confidently mapped read pairs	ATAC Fraction of genome in peaks	ATAC Fraction of high-quality fragments in cells	ATAC Fraction of high-quality fragments overlapping TSS	ATAC Fraction of high-quality fragments overlapping peaks	ATAC Fraction of transposition events in peaks in cells	ATAC Mean raw read pairs per cell	ATAC Median high-quality fragments per cell	ATAC Non-nuclear read pairs	ATAC Number of peaks	ATAC Percent duplicates	ATAC Q30 bases in barcode	ATAC Q30 bases in read 1	ATAC Q30 bases in read 2	ATAC Q30 bases in sample index i1	ATAC Sequenced read pairs	ATAC TSS enrichment score	ATAC Unmapped read pairs	ATAC Valid barcodes	GEX Fraction of transcriptomic reads in cells	GEX Mean raw reads per cell	GEX Median UMI counts per cell	GEX Median genes per cell	GEX Percent duplicates	GEX Q30 bases in UMI	GEX Q30 bases in barcode	GEX Q30 bases in read 2	GEX Q30 bases in sample index i1	GEX Q30 bases in sample index i2	GEX Reads mapped antisense to gene	GEX Reads mapped confidently to exonic regions	GEX Reads mapped confidently to genome	GEX Reads mapped confidently to intergenic regions	GEX Reads mapped confidently to intronic regions	GEX Reads mapped confidently to transcriptome	GEX Reads mapped to genome	GEX Reads with TSO	GEX Sequenced read pairs	GEX Total genes detected	GEX Valid UMIs	GEX Valid barcodes
Enriched	PrEC	4286	13600	3056	17693	0.8269	0.0218	0.7095	0.2735	0.5362	0.5331	25505.4	349	0.0062	78225	0.9431	0.9206	0.7503	0.9427	0.8189	109316336	11.3322	0.0098	0.9857	0.5369	18841.2	1329.5	940	0.6811	0.9749	0.9655	0.9455	0.8829	0.913	0.1215	0.6174	0.8317	0.0264	0.1878	0.6802	0.9576	0.325	80753390	23246	0.9996	0.8264
	BPH1	8515	8622	2337	12325	0.8631	0.0313	0.8893	0.3023	0.6648	0.6609	20081.9	798	0.0037	111188	0.938	0.9151	0.7688	0.9397	0.8614	170997226	14.0295	0.0029	0.984	0.7674	35754.3	4571	2374	0.7041	0.972	0.962	0.9313	0.8999	0.9347	0.1366	0.7016	0.9119	0.0256	0.1847	0.7463	0.9545	0.2317	304448240	26701	0.9991	0.777
	DU145	4343	2302	940	3080	0.8397	0.0152	0.8545	0.3603	0.542	0.5378	23325.7	868	0.0046	54339	0.943	0.9225	0.7658	0.9367	0.8659	101303323	16.3686	0.0024	0.9852	0.7832	19677.3	2901	1799	0.7032	0.9725	0.9624	0.9302	0.8728	0.9	0.1489	0.6533	0.9239	0.032	0.2385	0.7388	0.9565	0.151	85458345	23213	0.9987	0.847
	PC3	4458	2668	1135	3652	0.8779	0.0167	0.8405	0.32	0.6026	0.599	16528.4	611	0.0047	59648	0.9388	0.92	0.7727	0.942	0.896	73683740	14.4615	0.0026	0.9836	0.7035	22594.7	2594	1418	0.7226	0.9729	0.9631	0.9365	0.7848	0.9078	0.1177	0.7744	0.9206	0.022	0.1242	0.7779	0.9608	0.1835	100727220	23554	0.9989	0.8174
	22Rv1-DHT	8157	4014	1536	5433	0.8334	0.0134	0.836	0.4502	0.6461	0.6426	13344.8	263	0.0159	47548	0.952	0.9169	0.7707	0.9336	0.8584	108853569	16.9292	0.0041	0.9817	0.7979	20135.3	1907	1386	0.7844	0.9725	0.9624	0.9302	0.8728	0.9	0.1489	0.6533	0.9239	0.032	0.2385	0.7388	0.9565	0.151	85458345	23213	0.9987	0.847
	22Rv1-Methanol	7903	4273	1632	5756	0.8358	0.0134	0.8653	0.4618	0.6452	0.6414	15559.8	257	0.029	47297	0.955	0.9174	0.7659	0.9346	0.8749	122969406	18.4566	0.0041	0.9807	0.8444	26614.2	2425	1693	0.7968	0.9729	0.9631	0.9365	0.7848	0.9078	0.1177	0.7744	0.9206	0.022	0.1242	0.7779	0.9608	0.1835	100727220	23554	0.9989	0.8174
	LNCaP-DHT	7661	9193	3247	10412	0.8656	0.0235	0.8234	0.356	0.6207	0.617	19269.9	584	0.0534	83586	0.9478	0.9173	0.766	0.9393	0.8622	147626865	16.1186	0.0028	0.9839	0.6875	19777.6	2199	1401	0.7447	0.9741	0.9647	0.9404	0.9099	0.9229	0.2031	0.5632	0.915	0.0464	0.3054	0.6613	0.954	0.136	164243594	25499	0.9995	0.8785
	LNCaP-Methanol	6400	4259	1702	5832	0.8718	0.0204	0.8034	0.3716	0.6168	0.6134	20294.8	613	0.0477	72404	0.9489	0.9249	0.7706	0.9427	0.8745	129886602	18.0405	0.0029	0.9847	0.6737	16381.2	1924	1274	0.7111	0.9741	0.965	0.9425	0.8978	0.9353	0.2215	0.5455	0.915	0.0509	0.3186	0.6385	0.953	0.1318	210332287	26494	0.9995	0.877
	RWPE1R1	1668	427	238	536	0.8419	0.0095	0.8432	0.302	0.4682	0.4645	28612.3	887	0.0043	34249	0.9462	0.9217	0.7724	0.9396	0.8571	47725379	14.4773	0.0025	0.9828	0.8091	22342.1	1853.5	1067	0.7957	0.9736	0.9643	0.9434	0.8746	0.8892	0.1899	0.6227	0.9092	0.0395	0.2469	0.6766	0.9576	0.1613	151515875	25690	0.9995	0.8533
	RWPE1R2	1377	319	196	387	0.8432	0.0077	0.807	0.3006	0.4377	0.4343	28000.7	818	0.0127	27736	0.9466	0.9118	0.7696	0.9389	0.8568	38556958	14.6355	0.0028	0.9837	0.785	21958.3	1978	1121	0.8104	0.974	0.9646	0.9431	0.8686	0.9205	0.1879	0.6057	0.8997	0.046	0.248	0.6625	0.9577	0.2415	104839835	24880	0.9995	0.8365
	RWPE2R1	1130	115	81	137	0.8375	0.0047	0.8373	0.2804	0.3524	0.3493	20838.6	588.5	0.0025	16745	0.9389	0.9155	0.7709	0.9396	0.8793	23547671	18.8269	0.0026	0.9839	0.8027	21507.3	1905	1060	0.8107	0.9767	0.967	0.9029	0.9138	0.8787	0.1274	0.6343	0.7818	0.0344	0.1131	0.617	0.8038	0.0659	37266578	19129	0.9994	0.8766
	RWPE2R2	1860	505	324	620	0.8394	0.0073	0.853	0.2834	0.4161	0.4128	18429.5	576	0.0034	26317	0.9384	0.9193	0.7758	0.9372	0.8614	34278935	15.1702	0.0038	0.9824	0.7843	19051.7	1848.5	1062	0.7822	0.9771	0.9674	0.9306	0.8103	0.9156	0.1196	0.7214	0.8773	0.0318	0.1241	0.7227	0.8968	0.0691	30236530	18744	0.9994	0.9005
Native	PrEC	5603	84110	7587	94679	0.8759	0.0698	0.7534	0.2537	0.6212	0.5943	27374.2	3781	0.0141	249223	0.3606	0.899	0.9458	0.9435	0.8729	153377710	6.5194	0.0414	0.9862	0.6769	38980.1	4868	2465	0.4151	0.9797	0.9708	0.9382	0.7949	0.8468	0.0963	0.7514	0.893	0.028	0.1136	0.7653	0.9124	0.0734	24303209	18893	0.9994	0.9059
	BPH1	9314	24433	3056	32435	0.9281	0.0678	0.9638	0.2746	0.6273	0.5984	27026.6	17501.5	0.0091	246511	0.1964	0.8653	0.9335	0.9264	0.8693	251726040	7.3911	0.0067	0.9793	0.8337	21370.3	6434.5	3265.5	0.3629	0.9777	0.9681	0.9327	0.9105	0.8349	0.104	0.7201	0.8789	0.0299	0.1289	0.7413	0.9001	0.0969	35436232	20289	0.9994	0.9075
	DU145	4720	5626	1189	7595	0.905	0.0356	0.9613	0.3331	0.4864	0.4603	36817.3	22323	0.0123	129320	0.2644	0.8997	0.9443	0.9411	0.8935	173777469	8.4083	0.0076	0.9852	0.8628	71060.1	19721	6331	0.4724	0.9679	0.9645	0.9566	0.8073	0.9576	0.0846	0.3853	0.706	0.0609	0.2597	0.5553	0.9655	0.297	218405638	28631	0.9996	0.8751
	PC3	4961	34035	4015	30964	0.9294	0.0696	0.952	0.2792	0.6582	0.631	37017.8	22880	0.0115	251524	0.1911	0.8686	0.9289	0.9241	0.8935	183645445	7.8128	0.0074	0.9779	0.7555	48462.4	12653	4946	0.4169	0.9687	0.9655	0.9561	0.9755	0.8872	0.1142	0.4745	0.8674	0.0628	0.33	0.6836	0.9665	0.1838	199043058	28909	0.999	0.88
	22Rv1-DHT	9802	16242	3555	22474	0.8661	0.0478	0.9556	0.4494	0.6506	0.6135	35604.7	6929.5	0.0471	172185	0.5566	0.8995	0.9464	0.9409	0.9217	348997062	10.5348	0.0262	0.9851	0.8885	29811.9	6709.5	3283	0.51	0.968	0.9644	0.9549	0.9811	0.9259	0.1236	0.4387	0.9004	0.0733	0.3884	0.6957	0.9712	0.122	335403490	29185	0.9983	0.9109
	22Rv1-Methanol	8744	13254	3144	18554	0.8576	0.0441	0.9563	0.454	0.638	0.5996	32960.1	6047	0.0825	158494	0.5306	0.9069	0.9478	0.9441	0.8923	288203268	10.6588	0.0259	0.9861	0.8949	31129.2	6674	3261	0.5234	0.9681	0.9647	0.957	0.9706	0.9	0.095	0.5916	0.8819	0.0562	0.2341	0.724	0.9712	0.1438	240422186	29054	0.9989	0.8943
	LNCaP-DHT	8807	149255	9881	61260	0.8819	0.0852	0.9549	0.308	0.664	0.6304	39184.8	17735	0.1257	309397	0.3073	0.8987	0.9507	0.9439	0.9234	345100664	8.8607	0.0077	0.985	0.804	24453.4	6593	2964	0.3783	0.9686	0.9643	0.9552	0.9421	0.8901	0.1499	0.2854	0.8794	0.1273	0.4667	0.5951	0.958	0.0999	292215931	30000	0.9995	0.9287
	LNCaP-Methanol	7227	55714	5491	48812	0.8825	0.0856	0.9433	0.3263	0.6878	0.6607	34611	17788	0.1248	307778	0.2487	0.8858	0.9374	0.933	0.8947	250133511	9.6217	0.0077	0.9809	0.776	29212.8	7236	3261	0.3767	0.9684	0.9643	0.9556	0.9482	0.9809	0.1653	0.2729	0.885	0.1343	0.4778	0.5784	0.9582	0.087	272193766	30014	0.9995	0.9261
	RWPE1R1	1747	4489	895	3909	0.9163	0.056	0.9461	0.2746	0.549	0.5156	162576	56808	0.0106	203269	0.5284	0.9143	0.9616	0.9568	0.8919	284021111	6.5461	0.008	0.9805	0.8412	62372.5	17264	4553	0.4706	0.9679	0.9637	0.9561	0.9193	0.9609	0.1492	0.3197	0.8554	0.1231	0.4126	0.5776	0.9591	0.1249	215361118	29732	0.9995	0.9118
	RWPE1R2	1467	3056	728	3005	0.9108	0.0512	0.9337	0.2782	0.5559	0.521	141502	47510	0.0309	185685	0.5283	0.8966	0.9598	0.9541	0.9283	207582911	6.5305	0.0089	0.9818	0.8304	72471.2	18123	4579	0.5511	0.9675	0.9633	0.956	0.9732	0.9773	0.1376	0.3341	0.8337	0.1311	0.3685	0.5596	0.9548	0.1882	211121240	29577	0.9995	0.8949
	RWPE2R1	1186	10328	1441	8291	0.9091	0.0629	0.921	0.2601	0.5661	0.537	212169	61156	0.0062	228199	0.5261	0.8808	0.936	0.9367	0.922	251632391	6.9963	0.0122	0.9833	0.8388	101460	19898	5135.5	0.6177	0.9581	0.9548	0.9416	0.9764	0.9751	0.0741	0.606	0.8491	0.0639	0.1792	0.7068	0.9112	0.0598	108964748	25750	0.9918	0.9577
	RWPE2R2	1923	7181	1725	6260	0.9095	0.0633	0.9222	0.2637	0.583	0.5603	63108	30172	0.0073	227962	0.2426	0.8886	0.9389	0.9386	0.8633	121356686	7.2629	0.0122	0.986	0.8181	65247.2	16695	4814	0.4821	0.9602	0.9572	0.9456	0.8664	0.9551	0.075	0.6516	0.8947	0.061	0.1821	0.7543	0.9446	0.0555	106315322	25288	0.992	0.9597
																														GEX Q30 bases in UMI	GEX Q30 bases in barcode	GEX Q30 bases in read 2	GEX Q30 bases in sample index i1	GEX Q30 bases in sample index i2	GEX Reads mapped antisense to gene	GEX Reads mapped confidently to exonic regions	GEX Reads mapped confidently to genome	GEX Reads mapped confidently to intergenic regions	GEX Reads mapped confidently to intronic regions	GEX Reads mapped confidently to transcriptome	GEX Reads mapped to genome	GEX Reads with TSO	GEX Sequenced read pairs	GEX Total genes detected	GEX Valid UMIs	GEX Valid barcodes
